# Targeting WNK1 Releases Differentiation Block in Acute Myeloid Leukemia

**DOI:** 10.64898/2026.04.22.720037

**Authors:** Jordan D. Cress, Emily M. Katoni, Parameswaran Ramakrishnan

**Affiliations:** Department of Pathology, Case Western Reserve University, 2103 Cornell Road, Cleveland, Ohio 44106, USA; The Case Comprehensive Cancer Center, Case Western Reserve University, 2103 Cornell Road, Cleveland, Ohio 44106, USA; Department of Biochemistry, Case Western Reserve University, 2109 Adelbert Road, Cleveland, Ohio 44106, USA; University Hospitals-Cleveland Medical Center, 11100 Euclid Ave, Cleveland, Ohio 44106, USA; Louis Stokes Veterans Affairs Medical Center, 10701 East Blvd, Cleveland, Ohio 44106, USA

## Abstract

Impaired differentiation is a hallmark of Acute Myeloid Leukemia (AML). Current differentiation therapies benefit only a small subset of AML patients, leaving a substantial gap in care for other subtypes. Identifying novel molecular drivers of maturation arrest is critical to expand differentiation induction to a broader range of AML patients. This study addresses this unmet clinical need, by identifying With-no-Lysine(K) kinase 1 (WNK1) as a novel regulator of AML differentiation arrest. We show that WNK1 expression and activity are elevated in AML patients. WNK1 inhibition induced differentiation accompanied by decreased growth and survival of AML cell lines and patient cells. It also inhibited self-renewal of AML patient cells in vitro and elicited significant anti-tumor activity in vivo in mouse models. Mechanistically, WNK1 inhibition derepressed the MEK-ERK-C/EBPβ signaling axis and increased the expression of myeloid differentiation genes. Our findings reveal a novel role of WNK1 in promoting AML through differentiation arrest, posing WNK1 inhibition as a potential approach for AML differentiation therapy.
