## Supplemental data 2 for "Targeting WNK1 Releases Differentiation Block in Acute Myeloid Leukemia"

### Sheet: WNK-IN-11 KSEA results
Kinase.Gene	log2(fold change)	Enrichment	# of substrates	z.score	p.value	FDR
ACVR2B	1.80043	1374.32	2	2.69145	0.00355709	0.254911
SGK1	1.31963	1007.31	3	2.4167	0.00783097	0.254911
MAP2K1	0.544269	415.455	15	2.23194	0.0128093	0.254911
MAPK1	0.350256	267.36	34	2.16534	0.0151808	0.254911
PRKCT	0.667796	509.747	9	2.1203	0.0169906	0.254911
CAMK2D	1.41604	1080.9	2	2.11725	0.0171195	0.254911
RAF1	0.45023	343.673	17	1.96653	0.0246187	0.254911
GSK3B	0.354675	270.733	23	1.80333	0.0356682	0.263296
MAP2K4	0.691715	528.005	6	1.7931	0.0364784	0.263296
DAPK3	1.69008	1290.08	1	1.78658	0.0370024	0.263296
MAPK10	0.523846	399.866	10	1.75416	0.0397019	0.263296
MAP2K2	0.549311	419.304	9	1.74483	0.0405069	0.263296
CHUK	0.338892	258.685	23	1.72338	0.0424101	0.263296
AKT1	0.286906	219.003	31	1.69504	0.0450343	0.268405
MAP3K14	1.56339	1193.38	1	1.65276	0.0491896	0.281894
CSNK2A1	0.107936	82.3902	200	1.63192	0.0513481	0.283365
PRKACA	0.473074	361.11	9	1.50325	0.0663874	0.311571
MAPK9	0.81493	622.059	3	1.49334	0.0676741	0.311571
PKMYT1	0.973294	742.942	2	1.45587	0.0727139	0.311571
MAPK8	0.366189	279.522	14	1.45245	0.0731888	0.311571
CDK2	0.198435	151.471	47	1.44646	0.0740248	0.311571
PRKCH	0.543148	414.6	6	1.40871	0.079461	0.311571
LATS1	1.25029	954.382	1	1.32205	0.0930766	0.341871
ARAF	0.622318	475.033	4	1.31746	0.093843	0.341871
NEK4	0.617678	471.491	4	1.30765	0.0954955	0.341871
PRKDC	0.207225	158.181	29	1.1862	0.117772	0.389955
PAK5	0.542657	414.225	4	1.14917	0.125244	0.401861
MAPKAPK2	0.539187	411.576	4	1.14183	0.126761	0.401861
PRKAA2	0.26672	203.595	14	1.05932	0.144726	0.418748
BRAF	0.984169	751.243	1	1.04094	0.148951	0.418748
PIM3	0.984169	751.243	1	1.04094	0.148951	0.418748
PRKACB	0.984169	751.243	1	1.04094	0.148951	0.418748
PRKACG	0.984169	751.243	1	1.04094	0.148951	0.418748
FLT3	0.930349	710.161	1	0.984095	0.162534	0.432458
PAK1	0.282927	215.966	10	0.949425	0.171202	0.434359
CAMK2A	0.359558	274.461	6	0.933694	0.175231	0.434359
RPS6KA1	0.49557	378.282	3	0.90906	0.181659	0.434359
MAP2K3	0.493882	376.994	3	0.905972	0.182475	0.434359
MAP2K6	0.493882	376.994	3	0.905972	0.182475	0.434359
ATR	0.343799	262.432	6	0.89292	0.18595	0.434359
GSK3A	0.156614	119.548	27	0.866781	0.193031	0.434359
IKBKB	0.202991	154.949	16	0.863201	0.194014	0.434359
PAK2	0.284395	217.087	7	0.79845	0.212305	0.434359
MAPK12	0.281922	215.199	7	0.791537	0.214315	0.434359
MAPK11	0.224271	171.193	11	0.790278	0.214683	0.434359
PAK4	0.300219	229.165	6	0.780162	0.217648	0.434359
CSNK1D	0.147573	112.646	23	0.754203	0.225364	0.434359
PAK3	0.30977	236.456	5	0.734747	0.231247	0.434359
PAK6	0.395486	301.885	3	0.725952	0.233934	0.434359
PRKCI	0.339334	259.023	4	0.719632	0.235876	0.434359
AKT3	0.257516	196.569	6	0.669673	0.251533	0.434359
PRKCD	0.226749	173.084	7	0.637349	0.261949	0.434359
AKT2	0.209199	159.687	8	0.62892	0.264701	0.434359
ADRBK2	0.58071	443.272	1	0.614777	0.269351	0.434359
GRK5	0.58071	443.272	1	0.614777	0.269351	0.434359
GRK6	0.58071	443.272	1	0.614777	0.269351	0.434359
PRKAA1	0.165992	126.706	9	0.530154	0.298003	0.455744
MAPK13	0.186939	142.696	7	0.526092	0.299412	0.455744
CSNK1G1	0.184369	140.734	7	0.518911	0.301912	0.455744
STK10	0.475041	362.612	1	0.503161	0.307425	0.455744
PLK2	0.427576	326.38	1	0.453025	0.325265	0.455744
PLK3	0.427576	326.38	1	0.453025	0.325265	0.455744
MAPK3	0.0610463	46.5983	47	0.451554	0.325795	0.455744
PDK1	0.098266	75.0092	14	0.393549	0.346957	0.455744
TAF1	0.363819	277.713	1	0.38568	0.349867	0.455744
ERBB2	0.35769	273.035	1	0.379206	0.352268	0.455744
SRC	0.35769	273.035	1	0.379206	0.352268	0.455744
WEE1	0.35769	273.035	1	0.379206	0.352268	0.455744
GRK4	0.251896	192.279	2	0.378242	0.352625	0.455744
PRKCB	0.0685584	52.3325	25	0.369004	0.356062	0.455744
PIM1	0.14277	108.98	5	0.340306	0.366813	0.455744
AURKB	0.0950538	72.5572	11	0.337591	0.367836	0.455744
CDK7	0.035667	27.2256	69	0.324442	0.372802	0.455744
RPS6KB1	0.093872	71.6551	10	0.317933	0.375268	0.455744
NUAK1	0.297311	226.946	1	0.315429	0.376218	0.455744
NUAK2	0.297311	226.946	1	0.315429	0.376218	0.455744
ROCK2	0.142812	109.013	4	0.304468	0.380386	0.457076
MAP2K5	0.194187	148.228	2	0.292035	0.38513	0.459075
PDK2	0.226772	173.101	1	0.240919	0.404809	0.461192
CDC42BPA	0.195573	149.286	1	0.207964	0.417629	0.461192
CIT	0.195573	149.286	1	0.207964	0.417629	0.461192
MYLK	0.195573	149.286	1	0.207964	0.417629	0.461192
TGFBR1	0.186011	141.987	1	0.197864	0.421576	0.461192
ADRBK1	0.0530349	40.483	9	0.172211	0.431636	0.461192
RPS6KA2	0.0474012	36.1827	7	0.136132	0.445859	0.467838
NEK1	0.0478932	36.5582	4	0.103945	0.458606	0.477849
MAP2K7	0.0703463	53.6973	1	0.0756893	0.469833	0.482409
RPS6KA3	0.0142375	10.8679	6	0.0402271	0.483956	0.489611
PRKCE	-0.00651747	-4.97496	7	-0.014553	0.494194	0.494194
TGFBR2	-0.012129	-9.25842	9	-0.0342837	0.486325	0.489611
MAPK14	-0.047162	-36	2	-0.068494	0.472696	0.482409
CSNK1A1	-0.0297731	-22.7266	9	-0.090195	0.464066	0.48018
PDPK1	-0.152809	-116.643	1	-0.160026	0.43643	0.461192
SGK2	-0.152809	-116.643	1	-0.160026	0.43643	0.461192
SGK3	-0.152809	-116.643	1	-0.160026	0.43643	0.461192
STK11	-0.16213	-123.758	1	-0.169871	0.432556	0.461192
TTK	-0.0435937	-33.2762	16	-0.178654	0.429105	0.461192
ATM	-0.0505606	-38.5943	17	-0.214494	0.415081	0.461192
CSNK1E	-0.119392	-91.135	3	-0.216034	0.41448	0.461192
ROCK1	-0.162143	-123.768	2	-0.240253	0.405067	0.461192
AURKA	-0.0346099	-26.4187	49	-0.246218	0.402757	0.461192
GRK1	-0.237841	-181.55	1	-0.249843	0.401354	0.461192
CHEK1	-0.115149	-87.8962	8	-0.340107	0.366888	0.455744
PRKD2	-0.333355	-254.459	1	-0.350733	0.362894	0.455744
EIF2AK2	-0.251815	-192.218	2	-0.374207	0.354125	0.455744
DMPK	-0.214799	-163.962	3	-0.390585	0.348052	0.455744
CAMK4	-0.158077	-120.664	7	-0.438109	0.330654	0.455744
ICK	-0.420494	-320.975	1	-0.442777	0.328964	0.455744
CDK1	-0.0506386	-38.6538	89	-0.491557	0.311516	0.455744
PRKCA	-0.144776	-110.511	11	-0.502603	0.307622	0.455744
PLK4	-0.142731	-108.95	12	-0.517468	0.302415	0.455744
PRKCZ	-0.292496	-223.27	3	-0.532735	0.297109	0.455744
CLK4	-0.578295	-441.429	1	-0.60946	0.27111	0.434359
PRKCG	-0.130772	-99.8219	20	-0.611557	0.270415	0.434359
CAMK2B	-0.584361	-446.059	1	-0.615866	0.268991	0.434359
CAMK2G	-0.584361	-446.059	1	-0.615866	0.268991	0.434359
CDK3	-0.343683	-262.343	3	-0.626383	0.265532	0.434359
PLK1	-0.10315	-78.7371	37	-0.654333	0.256449	0.434359
TBK1	-0.626171	-477.974	1	-0.66003	0.254617	0.434359
PRKG1	-0.261541	-199.641	6	-0.673309	0.250375	0.434359
MTOR	-0.214389	-163.649	9	-0.675213	0.24977	0.434359
MAPK7	-0.187032	-142.767	12	-0.679571	0.248388	0.434359
PRKG2	-0.458858	-350.259	2	-0.683489	0.247149	0.434359
UHMK1	-0.678162	-517.659	1	-0.714947	0.237321	0.434359
PRKD1	-0.398472	-304.165	3	-0.726622	0.233729	0.434359
SRPK1	-0.690378	-526.985	1	-0.727851	0.233352	0.434359
HIPK1	-0.303953	-232.016	6	-0.783044	0.216801	0.434359
HIPK2	-0.183791	-140.293	27	-1.00157	0.158277	0.428786
CAMK1	-0.683221	-521.521	2	-1.01864	0.154186	0.425439
MAPKAPK5	-0.71216	-543.612	2	-1.06187	0.144146	0.418748
CDK4	-0.282733	-215.818	17	-1.22564	0.110167	0.373064
CDK5	-0.392087	-299.291	9	-1.23831	0.1078	0.373064
CSNK1G2	-0.373114	-284.808	11	-1.30254	0.0963663	0.341871
CSNK2A2	-0.325654	-248.581	17	-1.41257	0.0788909	0.311571
PKD1	-0.773908	-590.745	3	-1.41349	0.0787552	0.311571
NLK	-0.783712	-598.229	3	-1.43143	0.0761532	0.311571
RPS6KB2	-0.99952	-762.961	2	-1.49113	0.067963	0.311571
CDC7	-0.665229	-507.788	5	-1.56812	0.0584262	0.310911
CDK6	-0.621118	-474.117	7	-1.73215	0.0416231	0.263296
MAP4K4	-0.956509	-730.13	3	-1.74757	0.0402693	0.263296
NEK2	-0.30805	-235.143	34	-1.88925	0.0294291	0.263296
MAPKAPK3	-1.84623	-1409.28	1	-1.94876	0.0256622	0.254911
MARK1	-0.703067	-536.67	7	-1.96117	0.0249295	0.254911
MARK4	-0.703067	-536.67	7	-1.96117	0.0249295	0.254911
TLK1	-0.938149	-716.115	4	-1.97913	0.0239005	0.254911
MAK	-1.49455	-1140.83	2	-2.23061	0.0128534	0.254911
MARK3	-0.879943	-671.685	6	-2.27333	0.011503	0.254911
CLK1	-0.242816	-185.348	82	-2.31002	0.0104435	0.254911
TLK2	-0.995647	-760.005	6	-2.5727	0.00504542	0.254911
